# The neuroendocrine transition in prostate cancer is dynamic and dependent on ASCL1

**DOI:** 10.1101/2024.04.09.588557

**Authors:** Rodrigo Romero, Tinyi Chu, Tania J. González-Robles, Perianne Smith, Yubin Xie, Harmanpreet Kaur, Sara Yoder, Huiyong Zhao, Chenyi Mao, Wenfei Kang, Maria V. Pulina, Kayla E. Lawrence, Anuradha Gopalan, Samir Zaidi, Kwangmin Yoo, Jungmin Choi, Ning Fan, Olivia Gerstner, Wouter R. Karthaus, Elisa DeStanchina, Kelly V. Ruggles, Peter M.K. Westcott, Ronan Chaligné, Dana Pe’er, Charles L. Sawyers

## Abstract

Lineage plasticity is a recognized hallmark of cancer progression that can shape therapy outcomes. The underlying cellular and molecular mechanisms mediating lineage plasticity remain poorly understood. Here, we describe a versatile *in vivo* platform to identify and interrogate the molecular determinants of neuroendocrine lineage transformation at different stages of prostate cancer progression. Adenocarcinomas reliably develop following orthotopic transplantation of primary mouse prostate organoids acutely engineered with human-relevant driver alterations (e.g., *Rb1^-/-^*; *Trp53^-/-^*; *cMyc^+^* or *Pten^-/-^*; *Trp53^-/-^*; *cMyc^+^*), but only those with *Rb1* deletion progress to ASCL1+ neuroendocrine prostate cancer (NEPC), a highly aggressive, androgen receptor signaling inhibitor (ARSI)-resistant tumor. Importantly, we show this lineage transition requires a native *in vivo* microenvironment not replicated by conventional organoid culture. By integrating multiplexed immunofluorescence, spatial transcriptomics and PrismSpot to identify cell type-specific spatial gene modules, we reveal that ASCL1+ cells arise from KRT8+ luminal epithelial cells that progressively acquire transcriptional heterogeneity, producing large ASCL1^+^;KRT8^-^ NEPC clusters. *Ascl1* loss in established NEPC results in transient tumor regression followed by recurrence; however, *Ascl1* deletion prior to transplantation completely abrogates lineage plasticity, yielding adenocarcinomas with elevated AR expression and marked sensitivity to castration. The dynamic feature of this model reveals the importance of timing of therapies focused on lineage plasticity and offers a platform for identification of additional lineage plasticity drivers.
