## Supplementary Tables 1-11 for "The neuroendocrine transition in prostate cancer is dynamic and dependent on ASCL1": Supplementary Table 2_Summary of tumor phenotypes.xlsx

### Sheet: Supplementary Table 2
Organoid	in vitro conditions	P53 status	Rb1 status	Pten status	cMyc status	cells injected	Median survival (days)	Tumor penetrance (%)	Histology	Metastases (Y/N)
PtP	80% GF-reduced matrigel	CRISPR-KO	WT	CRISPR-KO	WT	250k	420	0.33	PRAD with patches of sarcomatoid features	N
PtR	80% GF-reduced matrigel	WT	CRISPR-KO	CRISPR-KO	WT	250k	420	0	N/A	N
RP	80% GF-reduced matrigel	CRISPR-KO	CRISPR-KO	WT	WT	250k	420	0.167	NEPC	N
PtPM	80% GF-reduced matrigel	CRISPR-KO	WT	CRISPR-KO	T58A-overexpressed	250k	22	1	PRAD	Y
PtRM	80% GF-reduced matrigel	WT	CRISPR-KO	CRISPR-KO	T58A-overexpressed	250k	N/A	0.125	PRAD	N
RPM	80% GF-reduced matrigel	CRISPR-KO	CRISPR-KO	WT	T58A-overexpressed	250k	42	1	PRAD and NEPC mix	Y
PtP-2D	Collagen I-coated plate	CRISPR-KO	WT	CRISPR-KO	WT	250k	300	100	Sarcomatoid	N
PtR-2D	Collagen I-coated plate	WT	CRISPR-KO	CRISPR-KO	WT	250k	300	0	N/A	N
RP-2D	Collagen I-coated plate	CRISPR-KO	CRISPR-KO	WT	WT	250k	300	0.667	Sarcomatoid	N
PtPM-2D	Collagen I-coated plate	CRISPR-KO	WT	CRISPR-KO	T58A-overexpressed	250k	20	1	Sarcomatoid	N
PtRM-2D	Collagen I-coated plate	WT	CRISPR-KO	CRISPR-KO	T58A-overexpressed	250k	420	0	N/A	N
RPM-2D	Collagen I-coated plate	CRISPR-KO	CRISPR-KO	WT	T58A-overexpressed	250k	30	1	Sarcomatoid	N
