## Supplementary Tables 1-11 for "The neuroendocrine transition in prostate cancer is dynamic and dependent on ASCL1": Supplementary Table 5_COMET_Antibodies.xlsx

### Sheet: Supplementary Table 5
Antibody	Vendor	Catalog#	Clone	Species, Isotype	Dilution/Concentration	Secondary Ab	Target population	Tissue verified
CD45	CST	70257	D3F8Q	Rabbit IgG	1:1200	anti-rabbit AF647 Plus	Pan immune	Mouse
CD45	CST	19744	D9M8I	Rabbit IgG	1:50	AF647 primary conjugate	Pan immune	Human
CD11b	Abcam	ab133357	EPR1344	Rabbit IgG	1:2500	anti-rabbit AF555 Plus	Myeloid	Mouse
CD11b	CST	79750	D6X1N	Rabbit IgG	1:100	AF647 primary conjugate	Myeloid	Human
CD11c	CST	97585S	D1V9Y	Rabbit IgG	1:200	anti-rabbit AF647 Plus	Myeloid	Mouse
CD11c	CST	45581	D3V1E	Rabbit IgG	1:100	anti-rabbit AF555 Plus	Myeloid	Human
CD3e	Sigma	103R-96	MRQ-39	Rabbit IgG1	1:500	anti-rabbit AF647 Plus	Lymphocyte	Human
CD4	Abcam	ab271945	EPR19514	Rabbit IgG	1:800	anti-rabbit AF647 Plus	Lymphocyte	Mouse
CD8a	CST	98941S	D4W2Z	Rabbit IgG	1:300	anti-rabbit AF647 Plus	Lymphocyte	Mouse
TCF1	CST	2203S	C63D9	Rabbit IgG	1:50	anti-rabbit AF647 Plus	Lymphocyte/Tumor	Mouse
FOXP3	CST	12653S	D6O8R	Rabbit IgG	1:50	anti-rabbit AF647 Plus	Treg	Mouse
PD-1	Abcam	ab228857	EPR20665	Rabbit IgG	1:50	anti-rabbit AF647 Plus	Lymphocyte	Mouse
CD20	CST	70168	E3N7O	Rabbit IgG	1:4000	anti-rabbit AF647 Plus	B cell	Mouse
F4/80	CST	70076S	D2S9R	Rabbit IgG	1:800	anti-rabbit AF647 Plus	Macrophage	Mouse
Ly6G	Invitrogen	16-9668-82	1A8	Rat IgG2a,k	1:50	anti-rat AF647 Plus	Neutrophil/MDSC	Mouse
S100A9	CST	73425S	D3U8M	Rabbit IgG	1:1000	anti-rabbit AF647 Plus	Neutrophil/MDSC	Mouse
CD68	Thermo Fisher	14-0688-82	KP1	Mouse IgG1k	1:50	anti-mouse AF555 Plus	Macrophage	Human
VIM	CST	57416S	D21H3	Rabbit IgG	1:500	anti-rabbit AF647 Plus	Fibroblast	Mouse
aSMA	CST	19245S	D4K9N	Rabbit IgG	1:800	anti-rabbit AF647 Plus	Smooth Muscle	Mouse
CD31	CST	77699S	D8V9E	Rabbit IgG	1:200	anti-rabbit AF647 Plus	Endothelial	Mouse
LYVE1	Abcam	ab218535	EPR21771	Rabbit IgG	1:4000	anti-rabbit AF647 Plus	Lymphatics	Mouse
KRT8	Abcam	ab53280	EP1628Y	Rabbit IgG	1:1200	anti-rabbit AF647 Plus	Epithelial/tumor	Mouse
Pan-cytokeratin	DAKO	GA05361-2	AE1/AE3	Mouse IgG1	1:50	anti-mouse AF555 Plus	Epithelial/tumor	Human
GFP	CST	2956S	D5.1	Rabbit IgG	1:100	anti-rabbit AF647 Plus	Tumor	Mouse
AR	Abcam	ab108341	ER179(2)	Rabbit IgG	1:300	anti-rabbit AF647 Plus	Epithelial/tumor	Mouse/Human
ASCL1	Abcam	ab211327	EPR19840	Rabbit IgG	1:1000	anti-rabbit AF647 Plus	Neuroendocrine/tumor	Mouse/Human
anti-rabbit AF647 Plus	Thermo Fisher	A32795	NA	Donkey	1:400	NA	NA	NA
anti-rat AF647 Plus	Thermo Fisher	A48272	NA	Donkey	1:400	NA	NA	NA
anti-rabbit AF555 Plus	Thermo Fisher	A32794	NA	Donkey	1:400	NA	NA	NA
anti-mouse AF555 Plus	Thermo Fisher	A32773	NA	Donkey	1:400	NA	NA	NA
DAPI	Thermo Fisher	62248	NA	NA	1 ug/mL	NA	NA	NA
