## Supplementary Tables 1-11 for "The neuroendocrine transition in prostate cancer is dynamic and dependent on ASCL1": Supplementary Table 6_COMET cell typing.xlsx

### Sheet: Sheet1
Cell type	Subtype	Positive for				Negative for
NEPC	tumor	EGFP	ASCL1
PRAD	tumor	EGFP	AR	KRT8		ASCL1
B cell	lymphoid	CD45	CD20
CD8 T cell	lymphoid	CD45	CD8a			FOXP3
CD4 T cell	lymphoid	CD45	CD4			FOXP3
CD4 Treg	lymphoid	CD45	CD4	FOXP3
Neutrophil/monocyte precursor	myeloid	CD45	CD11b	Ly6G	S100A9	CD11c	F4/80
Mac1	myeloid	CD45	CD11b			CD11c	F4/80
Mac2	myeloid	CD45	CD11b-lo	CD11c	F4/80
Mac3	myeloid	CD45	CD11b	F4/80		CD11c
Dendritic cell (DC)	myeloid	CD45	CD11c			F4/80
Endothelial cell	support stroma	CD31
Lymphatic endothelial cell	support stroma	LYVE1
Smooth muscle	support stroma	aSMA
Mesenchymal (fibroblast/cancer-associated fibroblast)	support stroma	VIM				CD31	LYVE1	aSMA
