## Supplementary Tables 1-11 for "The neuroendocrine transition in prostate cancer is dynamic and dependent on ASCL1": Supplementary Table 7_PrismSpot modules.xlsx

### Sheet: Supplementary Table 7
Gene	C	Z	Pval	FDR	Module	Alternate Module Name	consensus.score	is.consensus
Hes6	0.742675	119.982	0	0	1	stNE-1	0.946809	TRUE
Ascl1	0.814395	113.494	0	0	1	stNE-1	0.946809	TRUE
Prox1	0.651727	94.9443	0	0	1	stNE-1	0.946809	TRUE
Insm1	0.711389	94.8267	0	0	1	stNE-1	0.946809	TRUE
Hoxd8	0.59522	78.0417	0	0	1	stNE-1	0.946809	TRUE
Hoxd4	0.55792	74.6956	0	0	1	stNE-1	0.946809	TRUE
Sox1	0.601243	73.6593	0	0	1	stNE-1	0.946809	TRUE
Foxa2	0.549312	71.9205	0	0	1	stNE-1	0.946809	TRUE
Olig3	0.494224	69.0582	0	0	1	stNE-1	0.946809	TRUE
Tox	0.496276	65.9816	0	0	1	stNE-1	0.946809	TRUE
Pcbp4	0.520741	65.5056	0	0	1	stNE-1	0.946809	TRUE
Sox11	0.418395	55.7282	0	0	1	stNE-1	0.946809	TRUE
Six1	0.384514	54.6387	0	0	1	stNE-1	0.946809	TRUE
Runx1t1	0.367904	51.7375	0	0	1	stNE-1	0.946809	TRUE
Myb	0.322384	42.8136	0	0	1	stNE-1	0.946809	TRUE
Kcnip3	0.340655	41.4365	0	0	1	stNE-1	0.946809	TRUE
Rere	0.279213	38.6951	0	0	1	stNE-1	0.946809	TRUE
Sox5	0.307921	37.9183	0	0	1	stNE-1	0.946809	TRUE
Meis2	0.265889	37.1716	9.80399e-303	1.08794e-301	1	stNE-1	0.946809	TRUE
Rcor2	0.28438	36.9281	8.19455e-299	8.91666e-298	1	stNE-1	0.946809	TRUE
Pax9	0.285161	36.7816	1.81948e-296	1.95866e-295	1	stNE-1	0.81383	TRUE
Lmx1b	0.258173	33.3351	5.98695e-244	5.52422e-243	1	stNE-1	0.946809	TRUE
Gtf2i	0.243376	30.7985	1.37255e-208	1.14296e-207	1	stNE-1	0.946809	TRUE
Myt1	0.189863	23.6335	8.72672e-124	5.17238e-123	1	stNE-1	0.946809	TRUE
Rfx3	0.1856	22.4354	8.88049e-112	4.88961e-111	1	stNE-1	0.91766	TRUE
Zbed3	0.176058	21.9593	3.53259e-107	1.87932e-106	1	stNE-1	0.64383	FALSE
Nr0b2	0.166152	21.6923	1.21369e-104	6.36933e-104	1	stNE-1	0.946809	TRUE
Zfp664	0.157404	20.5114	8.51795e-94	4.18668e-93	1	stNE-1	0.946809	TRUE
Aff3	0.135739	16.7266	4.19306e-63	1.63884e-62	1	stNE-1	0.717234	FALSE
Onecut2	0.122973	16.1622	4.65988e-59	1.75459e-58	1	stNE-1	0.93766	TRUE
Zfp326	0.129888	16.1382	6.8779e-59	2.58011e-58	1	stNE-1	0.829362	TRUE
Dnmt1	0.110849	15.2907	4.41167e-53	1.58644e-52	1	stNE-1	0.937021	TRUE
Hoxd3	0.109479	14.543	3.23375e-48	1.10677e-47	1	stNE-1	0.946809	TRUE
Tbx3	0.106734	14.2678	1.73683e-46	5.84122e-46	1	stNE-1	0.946809	TRUE
Hsf2	0.110619	13.224	3.18715e-40	9.95466e-40	1	stNE-1	0.946809	TRUE
Esrrb	0.0875299	11.7752	2.6192e-32	7.35947e-32	1	stNE-1	0.946809	TRUE
Pbrm1	0.0911008	11.485	7.84425e-31	2.15599e-30	1	stNE-1	0.924894	TRUE
Aebp2	0.0806734	10.8603	8.90913e-28	2.34627e-27	1	stNE-1	0.946809	TRUE
Foxk2	0.0844495	10.7081	4.66245e-27	1.21644e-26	1	stNE-1	0.650426	FALSE
Smarcb1	0.0827786	10.6677	7.20727e-27	1.87747e-26	1	stNE-1	0.946809	TRUE
Zfp91	0.0682215	9.1166	3.87591e-20	9.04021e-20	1	stNE-1	0.613191	FALSE
Dach2	0.0701583	8.924	2.24869e-19	5.17538e-19	1	stNE-1	0.946809	TRUE
Mecp2	0.0665104	8.80528	6.52609e-19	1.48704e-18	1	stNE-1	0.930426	TRUE
E2f2	0.0577392	7.45947	4.34364e-14	8.83457e-14	1	stNE-1	0.83383	TRUE
Zfhx2	0.0537237	7.29825	1.45769e-13	2.92234e-13	1	stNE-1	0.939362	TRUE
Zfp523	0.0516464	6.91488	2.3413e-12	4.54372e-12	1	stNE-1	0.727021	FALSE
Elf2	0.0430792	5.77773	3.78567e-09	6.6246e-09	1	stNE-1	0.676383	FALSE
Cebpb	0.654151	118.534	0	0	2	stNonNE	0.812979	TRUE
Sox9	0.404385	74.9979	0	0	2	stNonNE	0.812979	TRUE
Cebpa	0.357476	60.6528	0	0	2	stNonNE	0.812979	TRUE
Tgif1	0.317844	58.4285	0	0	2	stNonNE	0.812979	TRUE
Barx2	0.338646	58.411	0	0	2	stNonNE	0.812979	TRUE
Vdr	0.309111	57.4429	0	0	2	stNonNE	0.812979	TRUE
Utf1	0.248961	44.8959	0	0	2	stNonNE	0.812979	TRUE
Ppp1r13l	0.230139	41.5528	0	0	2	stNonNE	0.812979	TRUE
Erf	0.252824	40.315	0	0	2	stNonNE	0.812979	TRUE
Trp63	0.189125	38.5464	0	0	2	stNonNE	0.812979	TRUE
Arntl2	0.223113	37.5054	3.76082e-308	4.25775e-307	2	stNonNE	0.812979	TRUE
Mybl2	0.246678	35.5502	4.12639e-277	4.17444e-276	2	stNonNE	0.514468	FALSE
Ehf	0.217447	35.5407	5.78817e-277	5.84385e-276	2	stNonNE	0.812979	TRUE
Nfic	0.218482	35.1605	4.01277e-271	3.99533e-270	2	stNonNE	0.812979	TRUE
Mllt1	0.20179	30.7408	8.10584e-208	6.71665e-207	2	stNonNE	0.762979	FALSE
Zfp655	0.175492	27.8917	1.67999e-171	1.22842e-170	2	stNonNE	0.812979	TRUE
Trps1	0.191339	27.6206	3.14572e-168	2.2803e-167	2	stNonNE	0.812979	TRUE
Elk3	0.166637	26.9537	2.58087e-160	1.80589e-159	2	stNonNE	0.812979	TRUE
Prrx1	0.143964	24.8701	7.84307e-137	4.92686e-136	2	stNonNE	0.361064	FALSE
Nfe2l2	0.152034	23.8207	1.01877e-125	6.10292e-125	2	stNonNE	0.812979	TRUE
Rreb1	0.150646	23.7103	1.41029e-124	8.4183e-124	2	stNonNE	0.812979	TRUE
Lyar	0.166616	23.4327	9.92385e-122	5.79332e-121	2	stNonNE	0.320213	FALSE
Cramp1l	0.15093	23.1937	2.63508e-119	1.52068e-118	2	stNonNE	0.806596	TRUE
Tcf3	0.145126	22.0424	5.65198e-108	3.01639e-107	2	stNonNE	0.812979	TRUE
Tshz1	0.150526	21.8343	5.47646e-106	2.89511e-105	2	stNonNE	0.514043	FALSE
Noc4l	0.138633	21.2813	8.46126e-101	4.37208e-100	2	stNonNE	0.812979	TRUE
Runx1	0.128591	21.207	4.11085e-100	2.1198e-99	2	stNonNE	0.812979	TRUE
Klf9	0.125852	20.9907	3.98537e-98	2.02402e-97	2	stNonNE	0.799787	FALSE
Phb2	0.147158	20.9409	1.13546e-97	5.75498e-97	2	stNonNE	0.783191	FALSE
Ar	0.127101	20.8463	8.24197e-97	4.14816e-96	2	stNonNE	0.78383	FALSE
Bcl6	0.123525	20.509	8.95564e-94	4.39752e-93	2	stNonNE	0.812979	TRUE
Irx4	0.102991	19.9114	1.62086e-88	7.68195e-88	2	stNonNE	0.590213	FALSE
Nr2f6	0.128903	19.6873	1.38539e-86	6.47456e-86	2	stNonNE	0.49	FALSE
Rfxap	0.121758	17.8922	6.78459e-72	2.88202e-71	2	stNonNE	0.204894	FALSE
Nfe2l1	0.112606	17.2384	6.84357e-67	2.80536e-66	2	stNonNE	0.781915	FALSE
Foxk1	0.113098	16.8717	3.63171e-64	1.43728e-63	2	stNonNE	0.798298	FALSE
Zfp777	0.101297	15.0591	1.50373e-51	5.32756e-51	2	stNonNE	0.551277	FALSE
Zfp64	0.103437	15.0297	2.34579e-51	8.29923e-51	2	stNonNE	0.70766	FALSE
Maz	0.0857868	13.722	3.74795e-43	1.20884e-42	2	stNonNE	0.0604255	FALSE
Fubp3	0.0931474	13.7117	4.31796e-43	1.38914e-42	2	stNonNE	0.664681	FALSE
Zfp598	0.094638	13.5649	3.23396e-42	1.02793e-41	2	stNonNE	0.697021	FALSE
Mta2	0.0895595	13.0864	1.97032e-39	6.07125e-39	2	stNonNE	0.788936	FALSE
Mef2d	0.0854677	12.7007	2.92856e-37	8.8084e-37	2	stNonNE	0.268298	FALSE
Trp73	0.0647498	12.2053	1.4561e-34	4.23546e-34	2	stNonNE	0.131277	FALSE
Klf16	0.0785637	11.4644	9.95803e-31	2.73398e-30	2	stNonNE	0.116383	FALSE
Grhl1	0.0719994	11.201	2.01652e-29	5.43566e-29	2	stNonNE	0.712766	FALSE
Mier2	0.0514711	7.59618	1.52499e-14	3.13844e-14	2	stNonNE	0.254894	FALSE
Mllt11	0.558079	98.7649	0	0	3		0.780556	FALSE
Gabpb2	0.503923	88.5174	0	0	3		0.780556	FALSE
Pax6	0.34857	77.3029	0	0	3		0.780556	FALSE
Plagl1	0.406517	70.7588	0	0	3		0.780556	FALSE
Zfp687	0.356287	57.481	0	0	3		0.780556	FALSE
Pogz	0.357674	56.7583	0	0	3		0.780556	FALSE
Bola1	0.331238	51.6383	0	0	3		0.780556	FALSE
Gli3	0.303251	50.7336	0	0	3		0.780556	FALSE
Crebzf	0.302529	46.9124	0	0	3		0.780556	FALSE
Arnt	0.281645	45.5753	0	0	3		0.780556	FALSE
Zeb2	0.242982	36.879	5.01003e-298	5.43976e-297	3		0.780556	FALSE
Tcf4	0.225431	33.0205	2.06189e-239	1.87168e-238	3		0.780556	FALSE
Pparg	0.197621	30.7367	9.21508e-208	7.62325e-207	3		0.46	FALSE
Prrx2	0.141288	25.9225	1.85525e-148	1.23145e-147	3		0.780556	FALSE
Mef2c	0.16623	24.256	2.85624e-130	1.76129e-129	3		0.751389	FALSE
Pitx2	0.137735	23.7633	3.99913e-125	2.38999e-124	3		0.780556	FALSE
Rfx5	0.146634	22.203	1.60758e-109	8.7086e-109	3		0.780556	FALSE
Mnt	0.129131	19.0169	6.17952e-81	2.77472e-80	3		0.550278	FALSE
Rorc	0.115603	17.2869	2.9498e-67	1.21117e-66	3		0.673333	FALSE
Gli2	0.092933	16.7292	4.01496e-63	1.57045e-62	3		0.712778	FALSE
Pou2f3	0.110613	16.7014	6.3963e-63	2.49609e-62	3		0.4675	FALSE
Mlxipl	0.0984334	15.3642	1.42255e-53	5.14487e-53	3		0.389444	FALSE
Deaf1	0.094283	14.111	1.62442e-45	5.39829e-45	3		0.3325	FALSE
Esx1	0.0753557	13.5322	5.05052e-42	1.6023e-41	3		0.766111	FALSE
Zfp346	0.0884559	13.1467	8.88892e-40	2.74907e-39	3		0.773056	FALSE
Mitf	0.0823909	13.1309	1.09575e-39	3.38467e-39	3		0.666389	FALSE
Rora	0.0860065	13.067	2.54056e-39	7.80446e-39	3		0.157222	FALSE
Egr3	0.0770042	12.4533	6.71109e-36	1.97838e-35	3		0.387778	FALSE
Atf7	0.0768749	11.1113	5.52504e-29	1.47745e-28	3		0.631111	FALSE
Zbtb48	0.0705047	10.4616	6.48324e-26	1.66053e-25	3		0.3975	FALSE
Hoxa2	0.0636962	10.3185	2.90766e-25	7.37231e-25	3		0.714444	FALSE
Etv4	0.0569409	9.28155	8.35152e-21	1.97072e-20	3		0.215833	FALSE
Zfp462	0.0476212	7.93342	1.06594e-15	2.24883e-15	3		0.483889	FALSE
Zfp280c	0.0516699	7.46779	4.07762e-14	8.30023e-14	3		0.164722	FALSE
Lef1	0.0293981	5.63298	8.85634e-09	1.5275e-08	3		0.3325	FALSE
Bnc2	0.0331528	5.04768	2.23601e-07	3.66462e-07	3		0.454167	FALSE
Nfatc2	0.320426	40.4082	0	0	4	stNE-2	0.8175	TRUE
Snai3	0.282889	32.2802	6.63287e-229	5.7914e-228	4	stNE-2	0.831	TRUE
Ash2l	0.238277	29.2033	8.81313e-188	6.87315e-187	4	stNE-2	0.827	TRUE
Zic5	0.222149	27.1198	2.87649e-162	2.03536e-161	4	stNE-2	0.828	TRUE
Tfdp1	0.202064	25.1753	3.73132e-140	2.38558e-139	4	stNE-2	0.827	TRUE
Zic2	0.203866	24.1468	4.03715e-129	2.47134e-128	4	stNE-2	0.828	TRUE
Mta1	0.173039	22.3862	2.68037e-111	1.47099e-110	4	stNE-2	0.827	TRUE
Smarcad1	0.135962	17.2878	2.9053e-67	1.19387e-66	4	stNE-2	0.747	FALSE
Ezh2	0.126102	16.7795	1.72231e-63	6.76304e-63	4	stNE-2	0.561	FALSE
Purg	0.130527	16.547	8.41749e-62	3.2496e-61	4	stNE-2	0.77	FALSE
E2f1	0.102359	13.5087	6.94777e-42	2.20005e-41	4	stNE-2	0.6695	FALSE
Wdhd1	0.102557	12.9274	1.57657e-38	4.79924e-38	4	stNE-2	0.61	FALSE
Ubtf	0.0986461	12.5471	2.06266e-36	6.12716e-36	4	stNE-2	0.7725	FALSE
Zkscan17	0.0888628	11.8127	1.67833e-32	4.73959e-32	4	stNE-2	0.6195	FALSE
Nfatc3	0.0852057	10.8967	5.97841e-28	1.57858e-27	4	stNE-2	0.714	FALSE
Zmat3	0.0761463	10.0054	7.21684e-24	1.7849e-23	4	stNE-2	0.596	FALSE
Adnp	0.0686875	8.89038	3.04492e-19	6.97921e-19	4	stNE-2	0.764	FALSE
Unk	0.0637004	8.29136	5.59783e-17	1.2198e-16	4	stNE-2	0.6495	FALSE
Ncoa6	0.0626064	8.16703	1.58033e-16	3.40972e-16	4	stNE-2	0.7595	FALSE
Tead1	0.058249	7.29911	1.44835e-13	2.90594e-13	4	stNE-2	0.65	FALSE
Trp53	0.489298	64.1071	0	0	5		0.448065	FALSE
Bhlhe22	0.388571	48.6307	0	0	5		0.448065	FALSE
Camta1	0.181985	26.0415	8.4069e-150	5.63218e-149	5		0.448065	FALSE
Arnt2	0.227586	23.8701	3.13286e-126	1.88346e-125	5		0.448065	FALSE
Sim1	0.15195	22.1766	2.88841e-109	1.56135e-108	5		0.0835484	FALSE
Irx5	0.121033	15.8846	4.05232e-57	1.50557e-56	5		0.280323	FALSE
Fubp1	0.118508	15.6836	9.79365e-56	3.59362e-55	5		0.0870968	FALSE
Zkscan2	0.116709	14.7503	1.53062e-49	5.31813e-49	5		0.442581	FALSE
Zfp334	0.106792	14.299	1.10996e-46	3.73546e-46	5		0.445161	FALSE
Patz1	0.101195	13.7679	1.98776e-43	6.43595e-43	5		0.154839	FALSE
Hes5	0.0983608	12.6564	5.1558e-37	1.54705e-36	5		0.444839	FALSE
Dpf1	0.0938799	12.3209	3.49505e-35	1.02313e-34	5		0.448065	FALSE
Zfp518b	0.089369	11.3877	2.4072e-30	6.5946e-30	5		0.256129	FALSE
Peg3	0.0806424	11.356	3.46108e-30	9.43556e-30	5		0.0177419	FALSE
Onecut1	0.0910532	11.1818	2.504e-29	6.73526e-29	5		0.18871	FALSE
Gatad2b	0.0688404	9.37081	3.59896e-21	8.56069e-21	5		0.108065	FALSE
Ncoa5	0.061512	8.39578	2.31409e-17	5.09992e-17	5		0.306774	FALSE
Mef2b	0.0565569	7.60307	1.4459e-14	2.9781e-14	5		0.420968	FALSE
Myt1l	0.0540032	7.58369	1.67932e-14	3.44901e-14	5		0.0970968	FALSE
E2f5	0.0497782	6.4997	4.0239e-11	7.5306e-11	5		0.013871	FALSE
Pbx4	0.0529175	6.37432	9.18868e-11	1.69694e-10	5		0.295161	FALSE
Nkx2-1	0.0433447	6.2234	2.43252e-10	4.44023e-10	5		0.0416129	FALSE
Terf2	0.0451068	6.17609	3.28552e-10	5.96269e-10	5		0.0851613	FALSE
Thap11	0.0387922	5.5723	1.25699e-08	2.1584e-08	5		0.0941935	FALSE
Rorb	0.0517051	5.51728	1.72141e-08	2.92989e-08	5		0.396452	FALSE
Mynn	0.0324635	4.30321	8.4169e-06	1.27917e-05	5		0.00129032	FALSE
Nfrkb	0.0322881	4.2841	9.174e-06	1.39255e-05	5		0.178065	FALSE
Insm2	0.0286093	3.59318	0.000163333	0.000233545	5		0.193548	FALSE
Zfp354a	0.0256371	3.43717	0.000293913	0.000412576	5		0.164194	FALSE
Npas3	0.0221943	3.29365	0.000494482	0.000685714	5		0.0567742	FALSE
Zfp454	0.0224356	3.00707	0.0013189	0.00178474	5		0.285484	FALSE
