## Supplementary Tables 1-11 for "The neuroendocrine transition in prostate cancer is dynamic and dependent on ASCL1": Supplementary Table 8_PrismSpot consensus TFs diff exp in human prostate.xlsx

### Sheet: Supplementary Table 8_PrismSpot
Gene	C	Z	Pval	FDR	Module	consensus.score	Gene.human	pval	lfc
Hes6	0.742675	119.982	0	0	1	0.946809	HES6	5.9171e-05	3.87337
Ascl1	0.814395	113.494	0	0	1	0.946809	ASCL1	4.1027e-05	6.3401
Prox1	0.651727	94.9443	0	0	1	0.946809	PROX1	0.000141647	3.43492
Insm1	0.711389	94.8267	0	0	1	0.946809	INSM1	0.000447027	3.74095
Hoxd8	0.59522	78.0417	0	0	1	0.946809	HOXD8	0.00488643	1.13802
Hoxd4	0.55792	74.6956	0	0	1	0.946809	HOXD4	0.0076556	2.25197
Sox1	0.601243	73.6593	0	0	1	0.946809	SOX1	0.0208537	0.98893
Foxa2	0.549312	71.9205	0	0	1	0.946809	FOXA2	0.00323974	4.18554
Olig3	0.494224	69.0582	0	0	1	0.946809	OLIG3	0.333207	0.559162
Tox	0.496276	65.9816	0	0	1	0.946809	TOX	0.00593807	1.68169
Pcbp4	0.520741	65.5056	0	0	1	0.946809	PCBP4	0.562083	0.560287
Sox11	0.418395	55.7282	0	0	1	0.946809	SOX11	0.00130367	1.69546
Six1	0.384514	54.6387	0	0	1	0.946809	SIX1	0.142869	-0.310742
Runx1t1	0.367904	51.7375	0	0	1	0.946809	RUNX1T1	0.0104238	1.28649
Myb	0.322384	42.8136	0	0	1	0.946809	MYB	0.000662322	1.21813
Kcnip3	0.340655	41.4365	0	0	1	0.946809	KCNIP3	0.00104461	1.30088
Rere	0.279213	38.6951	0	0	1	0.946809	RERE	0.0896798	-0.482137
Sox5	0.307921	37.9183	0	0	1	0.946809	SOX5	0.0979396	0.114321
Meis2	0.265889	37.1716	9.80399e-303	1.08794e-301	1	0.946809	MEIS2	0.00130453	1.27005
Rcor2	0.28438	36.9281	8.19455e-299	8.91666e-298	1	0.946809	RCOR2	0.000109498	2.24659
Lmx1b	0.258173	33.3351	5.98695e-244	5.52422e-243	1	0.946809	LMX1B	0.467021	0.458105
Gtf2i	0.243376	30.7985	1.37255e-208	1.14296e-207	1	0.946809	GTF2I	0.759843	-0.162923
Myt1	0.189863	23.6335	8.72672e-124	5.17238e-123	1	0.946809	MYT1	0.000524417	1.79465
Nr0b2	0.166152	21.6923	1.21369e-104	6.36933e-104	1	0.946809	NR0B2	0.00024301	3.31566
Zfp664	0.157404	20.5114	8.51795e-94	4.18668e-93	1	0.946809	ZFP664	NA	NA
Hoxd3	0.109479	14.543	3.23375e-48	1.10677e-47	1	0.946809	HOXD3	0.00350215	1.9469
Tbx3	0.106734	14.2678	1.73683e-46	5.84122e-46	1	0.946809	TBX3	0.000969229	-1.6924
Hsf2	0.110619	13.224	3.18715e-40	9.95466e-40	1	0.946809	HSF2	0.000524417	0.865089
Esrrb	0.0875299	11.7752	2.6192e-32	7.35947e-32	1	0.946809	ESRRB	0.0712352	0.380755
Aebp2	0.0806734	10.8603	8.90913e-28	2.34627e-27	1	0.946809	AEBP2	0.370264	-0.211411
Smarcb1	0.0827786	10.6677	7.20727e-27	1.87747e-26	1	0.946809	SMARCB1	0.296693	0.191965
Dach2	0.0701583	8.924	2.24869e-19	5.17538e-19	1	0.946809	DACH2	0.238041	1.56066
Zfhx2	0.0537237	7.29825	1.45769e-13	2.92234e-13	1	0.939362	ZFHX2	2.85483e-05	1.08071
Onecut2	0.122973	16.1622	4.65988e-59	1.75459e-58	1	0.93766	ONECUT2	0.00162303	2.51065
Dnmt1	0.110849	15.2907	4.41167e-53	1.58644e-52	1	0.937021	DNMT1	5.54227e-06	1.63176
Mecp2	0.0665104	8.80528	6.52609e-19	1.48704e-18	1	0.930426	MECP2	0.296693	-0.060293
Pbrm1	0.0911008	11.485	7.84425e-31	2.15599e-30	1	0.924894	PBRM1	0.0682156	0.403108
Rfx3	0.1856	22.4354	8.88049e-112	4.88961e-111	1	0.91766	RFX3	0.0177061	0.511928
E2f2	0.0577392	7.45947	4.34364e-14	8.83457e-14	1	0.83383	E2F2	9.09127e-06	1.64038
Zfp326	0.129888	16.1382	6.8779e-59	2.58011e-58	1	0.829362	ZFP326	NA	NA
Pax9	0.285161	36.7816	1.81948e-296	1.95866e-295	1	0.81383	PAX9	0.0291116	2.0128
Snai3	0.282889	32.2802	6.63287e-229	5.7914e-228	4	0.831	SNAI3	0.924419	-0.187956
Zic5	0.222149	27.1198	2.87649e-162	2.03536e-161	4	0.828	ZIC5	0.00285199	2.73677
Zic2	0.203866	24.1468	4.03715e-129	2.47134e-128	4	0.828	ZIC2	0.000715325	3.99394
Ash2l	0.238277	29.2033	8.81313e-188	6.87315e-187	4	0.827	ASH2L	0.824813	0.319562
Tfdp1	0.202064	25.1753	3.73132e-140	2.38558e-139	4	0.827	TFDP1	0.0419114	0.606321
Mta1	0.173039	22.3862	2.68037e-111	1.47099e-110	4	0.827	MTA1	0.712178	0.616153
Nfatc2	0.320426	40.4082	0	0	4	0.8175	NFATC2	0.0419114	0.979823
Cebpb	0.654151	118.534	0	0	2	0.812979	CEBPB	0.277605	-0.149338
Sox9	0.404385	74.9979	0	0	2	0.812979	SOX9	0.126405	-0.580495
Cebpa	0.357476	60.6528	0	0	2	0.812979	CEBPA	0.0650867	-0.534789
Tgif1	0.317844	58.4285	0	0	2	0.812979	TGIF1	0.520226	0.111836
Barx2	0.338646	58.411	0	0	2	0.812979	BARX2	0.116276	0.449426
Vdr	0.309111	57.4429	0	0	2	0.812979	VDR	0.0857655	-0.64443
Utf1	0.248961	44.8959	0	0	2	0.812979	UTF1	0.569622	0.00398845
Ppp1r13l	0.230139	41.5528	0	0	2	0.812979	PPP1R13L	0.38163	-0.216674
Erf	0.252824	40.315	0	0	2	0.812979	ERF	0.359111	0.39869
Trp63	0.189125	38.5464	0	0	2	0.812979	TRP63	NA	NA
Arntl2	0.223113	37.5054	3.76082e-308	4.25775e-307	2	0.812979	ARNTL2	NA	NA
Ehf	0.217447	35.5407	5.78817e-277	5.84385e-276	2	0.812979	EHF	0.0359366	-0.835786
Nfic	0.218482	35.1605	4.01277e-271	3.99533e-270	2	0.812979	NFIC	0.00162303	-1.26393
Zfp655	0.175492	27.8917	1.67999e-171	1.22842e-170	2	0.812979	ZFP655	NA	NA
Trps1	0.191339	27.6206	3.14572e-168	2.2803e-167	2	0.812979	TRPS1	0.027591	-0.52491
Elk3	0.166637	26.9537	2.58087e-160	1.80589e-159	2	0.812979	ELK3	0.00112539	-1.02536
Nfe2l2	0.152034	23.8207	1.01877e-125	6.10292e-125	2	0.812979	NFE2L2	0.576388	0.0987965
Rreb1	0.150646	23.7103	1.41029e-124	8.4183e-124	2	0.812979	RREB1	0.241984	-0.322364
Tcf3	0.145126	22.0424	5.65198e-108	3.01639e-107	2	0.812979	TCF3	0.202149	0.432268
Noc4l	0.138633	21.2813	8.46126e-101	4.37208e-100	2	0.812979	NOC4L	0.225433	-0.268791
Runx1	0.128591	21.207	4.11085e-100	2.1198e-99	2	0.812979	RUNX1	0.727952	0.136423
Bcl6	0.123525	20.509	8.95564e-94	4.39752e-93	2	0.812979	BCL6	0.137208	-0.292301
Cramp1l	0.15093	23.1937	2.63508e-119	1.52068e-118	2	0.806596	CRAMP1L	NA	NA
