## Supplementary Tables 1-11 for "The neuroendocrine transition in prostate cancer is dynamic and dependent on ASCL1": Supplementary Table 9_Ascl1 knockout alleles.xlsx

### Sheet: Sheet1
sgRNA	Cell ID	Allele	sgRNA sequence (PAM)	Allele sequence	Mutant class	Mutation subclass	% of total reads
Olfr102.1	Control	N/A	CATCTTTGGCAGTGTCACAGTGG	GCGCCAGCGCTCGTCCTCTCCGGAACTGATGCGCTGCAAA	WT	N/A	87.32
Ascl1.1	Clone 3	A	GCAGCGCATCAGTTCCGGAGAGG	GCGCCAGCGCTCGTCCTCTC--GAACTGATGCGCTGCAAA	frameshift	deletion	43.8
Ascl1.1	Clone 3	B	GCAGCGCATCAGTTCCGGAGAGG	GCGCCAGCGCTCGTCCTCTC-GGAACTGATGCGCTGCAAA	frameshift early truncation	deletion	43.46
Ascl1.1	Clone 6	A	GCAGCGCATCAGTTCCGGAGAGG	GCGCCAGCGCTCGTCCTCTC-GGAACTGATGCGCTGCAAA	frameshift	deletion	44.39
Ascl1.1	Clone 6	B	GCAGCGCATCAGTTCCGGAGAGG	GCGCCAGCGCTCGTCCTCTCTCGGAACTGATGCGCTGCAA	frameshift	insertion	23.16
Ascl1.1	Clone 6	C	GCAGCGCATCAGTTCCGGAGAGG	GCGCCAGCGCTCGTCCTCTCCG-AACTGATGCGCTGCAAA	frameshift	deletion	21.78
Ascl1.1	Clone 7	A	GCAGCGCATCAGTTCCGGAGAGG	GCGCCAGCGCTCGTCCTCTC-GGAACTGATGCGCTGCAAA	frameshift	deletion	45.26
Ascl1.1	Clone 7	B	GCAGCGCATCAGTTCCGGAGAGG	GCGCCAGCGCTCGTCCTCTC--GAACTGATGCGCTGCAAA	frameshift	deletion	42.43
Ascl1.1	Clone 16	A	GCAGCGCATCAGTTCCGGAGAGG	GCGCCAGCGCTCGTCCTCTCCG-AACTGATGCGCTGCAAA	frameshift	deletion	55.44
Ascl1.1	Clone 16	B	GCAGCGCATCAGTTCCGGAGAGG	GCGCCAGCGCTCGTCCTCTC--GAACTGATGCGCTGCAAA	frameshift	deletion	33.86
Ascl1.1	Clone 19	A	GCAGCGCATCAGTTCCGGAGAGG	GCGCCAGCGCTCGTCCTCTC-GGAACTGATGCGCTGCAAA	frameshift	deletion	45.32
Ascl1.1	Clone 19	B	GCAGCGCATCAGTTCCGGAGAGG	GCGCCAGCGCTCGTCCTCTCCCGGAACTGATGCGCTGCAA	frameshift	insertion	22.2
Ascl1.1	Clone 19	C	GCAGCGCATCAGTTCCGGAGAGG	GCGCCAGCGCTCGTCCTCTCCGGA-----TGCGCTGCAAA	frameshift	deletion	21.94
Ascl1.1	Clone 20	A	GCAGCGCATCAGTTCCGGAGAGG	GCGCCAGCGCTCGTCCTCTC-GGAACTGATGCGCTGCAAA	frameshift	deletion	89.02
Ascl1.1	Clone 20	B	GCAGCGCATCAGTTCCGGAGAGG	GCGCCAGCGCTCGTCCTCTC-GGAGCTGATGCGCTGCAAA	frameshift	deletion	0.46
