## Supplementary Tables 1-11 for "The neuroendocrine transition in prostate cancer is dynamic and dependent on ASCL1": Supplementary Table 10_IHC_IF_Western Abs.xlsx

### Sheet: Sheet1
Antibody	Vendor	Catalog#	Clone	Species, Isotype	Dilution/Concentration	Tissue species optimized	Assay
AR	Abcam	ab108341	ER179(2)	Rabbit	0.5 ug/mL	Mouse/Human	IF/IHC
ASCL1	Abcam	ab211327	EPR19840	Rabbit	0.7 ug/mL	Mouse/Human	IF/IHC
Cytokeratin 5	Abcam	ab53121	Polyclonal	Rabbit	0.25 ug/mL	Mouse/Human	IF
Cytokeratin 8	Abcam	ab53280	EP1628Y	Rabbit	0.03 ug/mL	Mouse	IF/IHC
VIMENTIN	Cell Signaling Technologies	5741	D21H3	Rabbit	0.0225 ug/mL	Mouse	IF
NEUROD1	Abcam	ab109224	EPR4008	Rabbit	4.33 ug/mL	Mouse	IF/IHC
FOXP3	Abcam	ab253297	221D	Mouse	0.1 ug/mL	Mouse	IF
CD4	Abcam	ab183685	EPR19514	Rabbit	0.35 ug/mL	Mouse	IF
CD8a	Cell Signaling Technologies	98941	D4W2Z	Rabbit	0.8 ug/mL	Mouse	IF
IBA-1	Abcam	ab178847	EPR16589	Rabbit	0.125 ug/mL	Mouse	IF
CD11b	Abcam	ab133357	EPR1344	Rabbit	0.0625 ug/mL	Mouse	IF
CD11c	Cell Signaling Technologies	97585	D1V9Y	Rabbit	0.1 ug/mL	Mouse	IF
E-cadherin	BD Biosciences	610181	36	Mouse	0.01 ug/mL	Mouse	IF
CD11c	Cell Signaling Technologies	45581	D3V1E	Rabbit	0.25 ug/mL	Human	IF
CD68	DAKO	M0814	KP1	Mouse	0.02 ug/mL	Human	IF
phospho-H3	Cell Signaling Technologies	9701	polyclonal	Rabbit	1:200	Mouse	IHC
FOXA2	Abcam	ab256493	EPR22919-71	Rabbit	1:100	Mouse	IHC
SYP	Neuromics	MO2000	27G12	Mouse	1:250	Mouse	IHC
DLL-3	Abcam	ab229902	EPR22592-18	Rabbit	1:100	Mouse	IHC
cMYC	Abcam	ab32072	Y69	Rabbit	1:500	Mouse	IHC
EPCAM	Cell Signaling Technologies	93790	E6V8Y	Rabbit	1:500	Mouse	IHC
NCAM-1	Cell Signaling Technologies	99746	E7X9M	Rabbit	1:200	Mouse	IHC
GFP	Cell Signaling Technologies	2956	D5.1	Rabbit	1:200	Mouse	IHC
HSP90	BD Biosciences	610418	68	Mouse	1:10000	Mouse	Western
RB1	Abcam	ab181616	EPR17512	Rabbit	1:500	Mouse	Western
TP53	Cell Signaling Technologies	32532	D2H9O	Rabbit	1:500	Mouse	Western
PTEN	Cell Signaling Technologies	9188	D4.3	Rabbit	1:1000	Mouse	Western
cMYC	Cell Signaling Technologies	18583	E5Q6W	Rabbit	1:500	Mouse	Western
AR	Abcam	ab108341	ER179(2)	Rabbit	1:1000	Mouse	Western
GFP	Cell Signaling Technologies	2956	D5.1	Rabbit	1:1000	Mouse	Western
anti-Rabbit HRP	Cell Signaling Technologies	7074	Polyclonal	Goat	1:10000	Mouse	Western
anti-Mouse HRP	Cell Signaling Technologies	7076	Polyclonal	Horse	1:10000	Mouse	Western
NCAM-1 (BV605)	BD Biosciences	748097	809220	Rat IgG2a	1:250	Mouse	Flow cytometry
EPCAM (AF647)	Biolegend	118212	G8.8	Rat IgG2a	1:500	Mouse	Flow cytometry
DAPI	STEMCELL Technologies	75004	NA	NA	1 ug/mL	Mouse	Flow cytometry
