## Supplementary Tables 1-11 for "The neuroendocrine transition in prostate cancer is dynamic and dependent on ASCL1": Supplementary Table 11_Supplementary Sequences.xlsx

### Sheet: Oligo sequences
Gene	Source	sgRNA sequence
Olfr102.1 (ctrl)	PMID: 34414377	CATCTTTGGCAGTGTCACAG
Rb1.1	CRISPick	AAATGATACGAGGATTATCG
Rb1.2	PMID: 28530655	TCTTACCAGGATTCCATCCA
Trp53	PMID: 32376773	GACCCTGTCACCGAGACCCC
Pten.1	PMID: 32376773	GTTTGTGGTCTGCCAGCTAA
Ascl1.1	CRISPick	GCAGCGCATCAGTTCCGGAG
Genomic target	Primer sequence	Amplicon size
Ascl1.1 target site	TCACAAGTCAGCGGCCAAGCAG	170
	TGACCAACTTGACCCGGTTGCG
Transcript	Primer sequence	Species
Ascl1	GGAACAAGAGCTGCTGGACT	mouse
	GTTTTTCTGCCTCCCCATTT	mouse
Gapdh	TTTGATGTTAGTGGGGTCTCG	mouse
	AGCTTGTCATCAACGGGAAG	mouse
Actb	GACTCATCGTACTCCTGCTTG	mouse
	GATTACTGCTCTGGCTCCTAG	mouse
